# Probabilistic integration of transcriptome-wide association studies and colocalization analysis prioritizes molecular pathways of complex traits

**DOI:** 10.1101/2022.07.19.500651

**Authors:** Jeffrey Okamoto, Lijia Wang, Xianyong Yin, Francesca Luca, Roger Pique-Regi, Adam Helms, Hae Kyung Im, Jean Morrison, Xiaoquan Wen

## Abstract

Transcriptome-wide association studies (TWAS) and colocalization analysis are complementary integrative genetic association approaches routinely used to identify functional units underlying complex traits in post-genome-wide association study (post-GWAS) analyses. Recent studies suggest that both approaches are individually imperfect, but joint usage can yield robust and powerful inference results. This paper introduces a new statistical framework, INTACT, to perform probabilistic integration of TWAS and colocalization evidence for implicating putative causal genes. This procedure is flexible and can work with a wide range of existing TWAS and colocalization approaches. It has the unique ability to quantify the uncertainty of implicated genes, enabling rigorous control of false-positive discoveries. Taking advantage of this highly-desirable feature, we describe an efficient algorithm, INTACT-GSE, for gene set enrichment analysis based on the integrated TWAS and colocalization analysis results. We examine the proposed computational methods and illustrate their improved performance over the existing approaches through simulation studies. Finally, we apply the proposed methods to the GTEx data and a variety of GWAS summary statistics derived from complex and molecular traits previously analyzed by Hukku *et al*. and Sinnott-Armstrong *et al*. We find empirical evidence that the proposed methods improve and complement existing putative gene implication methods and are advantageous in evaluating and identifying key gene sets and biological pathways.
