## Supplemental Excel File 2 for "Probabilistic integration of transcriptome-wide association studies and colocalization analysis prioritizes molecular pathways of complex traits"

### Sheet: Supplemental_Excel_File_2
Trait	Pathway	Core_gene	Implicated_by_intact	Implicated_by_proximity
Urate_all	Purine metabolism	ADCY5	YES	YES
Urate_all	Purine metabolism	ADCY9	YES	NO
Urate_all	Purine metabolism	ADK	YES	NO
Urate_all	Purine metabolism	AK6	YES	NO
Urate_all	Purine metabolism	AK7	YES	YES
Urate_all	Purine metabolism	AMPD3	YES	YES
Urate_all	Purine metabolism	NUDT2	YES	NO
Urate_all	Purine metabolism	PDE6D	YES	NO
Urate_all	Purine metabolism	PDE9A	YES	YES
Urate_all	Purine metabolism	PKM	YES	NO
Urate_all	Purine metabolism	AK1	NO	YES
Urate_all	Purine metabolism	GUCY2D	NO	YES
Urate_all	Purine metabolism	HPRT1	NO	YES
Urate_all	Purine metabolism	IMPDH2	NO	YES
Urate_all	Purine metabolism	NME2	NO	YES
Urate_all	Purine metabolism	NME6	NO	YES
Urate_all	Purine metabolism	NT5C1B	NO	YES
Urate_all	Purine metabolism	NT5C2	NO	YES
Urate_all	Purine metabolism	PDE1A	NO	YES
Urate_all	Purine metabolism	PDE4C	NO	YES
Urate_all	Purine metabolism	PKLR	NO	YES
Urate_all	Purine metabolism	XDH	NO	YES
Urate_all	Solute transport	SLC16A9	YES	YES
Urate_all	Solute transport	SLC17A1	YES	YES
Urate_all	Solute transport	SLC22A11	YES	YES
Urate_all	Solute transport	SLC22A7	YES	YES
Urate_all	Solute transport	ABCC4	NO	YES
Urate_all	Solute transport	ABCG2	NO	YES
Urate_all	Solute transport	PDZK1	NO	YES
Urate_all	Solute transport	SLC22A12	NO	YES
Urate_all	Solute transport	SLC2A9	NO	YES
IGF_1_all	Growth hormone secretion	CREB3L2	YES	YES
IGF_1_all	Growth hormone secretion	GHRHR	YES	YES
IGF_1_all	Growth hormone secretion	GHSR	YES	YES
IGF_1_all	Growth hormone secretion	SSTR2	YES	YES
IGF_1_all	Growth hormone secretion	ADCY1	NO	YES
IGF_1_all	Growth hormone secretion	ADCY3	NO	YES
IGF_1_all	Growth hormone secretion	ADCY4	NO	YES
IGF_1_all	Growth hormone secretion	EP300	NO	YES
IGF_1_all	Growth hormone secretion	FOS	NO	YES
IGF_1_all	Growth hormone secretion	GH1	NO	YES
IGF_1_all	Growth hormone secretion	GH2	NO	YES
IGF_1_all	Growth hormone secretion	GNAI3	NO	YES
IGF_1_all	Growth hormone secretion	GNAS	NO	YES
IGF_1_all	Growth hormone secretion	SSTR5	NO	YES
IGF_1_all	IGF-1 secretion	SH2B1	YES	YES
IGF_1_all	IGF-1 secretion	SOCS2	YES	YES
IGF_1_all	IGF-1 secretion	EP300	NO	YES
IGF_1_all	IGF-1 secretion	GHR	NO	YES
IGF_1_all	IGF-1 secretion	JAK1	NO	YES
IGF_1_all	IGF-1 secretion	JAK2	NO	YES
IGF_1_all	IGF-1 secretion	STAT3	NO	YES
IGF_1_all	IGF-1 secretion	STAT5A	NO	YES
IGF_1_all	IGF-1 secretion	STAT5B	NO	YES
IGF_1_all	IGF-1 secretion	TYK2	NO	YES
IGF_1_all	IGF-1 serum balance	IGF1	YES	YES
IGF_1_all	IGF-1 serum balance	IGF2	YES	YES
IGF_1_all	IGF-1 serum balance	IGFALS	YES	YES
IGF_1_all	IGF-1 serum balance	IGFBP3	YES	YES
IGF_1_all	IGF-1 serum balance	INS-IGF2	YES	YES
IGF_1_all	IGF-1 serum balance	PAPPA2	YES	YES
IGF_1_all	IGF-1 serum balance	IGFBP1	NO	YES
IGF_1_all	IGF-1 serum balance	INS	NO	YES
IGF_1_all	IGF-1 serum balance	INSL4	NO	YES
IGF_1_all	IGF-1 serum balance	INSL6	NO	YES
IGF_1_all	Downstream signaling	SH2B1	YES	YES
IGF_1_all	Downstream signaling	FOXO1	YES	NO
IGF_1_all	Downstream signaling	IGF1R	YES	YES
IGF_1_all	Downstream signaling	IGF2R	YES	YES
IGF_1_all	Downstream signaling	INSR	YES	YES
IGF_1_all	Downstream signaling	PIK3C2B	YES	NO
IGF_1_all	Downstream signaling	PIK3R2	YES	NO
IGF_1_all	Downstream signaling	AKT3	NO	YES
IGF_1_all	Downstream signaling	FOXO3	NO	YES
IGF_1_all	Downstream signaling	IRS1	NO	YES
IGF_1_all	Downstream signaling	IRS2	NO	YES
IGF_1_all	Downstream signaling	PIK3CA	NO	YES
IGF_1_all	Ras signaling	MAP2K1	YES	NO
IGF_1_all	Ras signaling	MAP2K2	YES	NO
IGF_1_all	Ras signaling	MAP3K11	YES	NO
IGF_1_all	Ras signaling	MAPK10	YES	NO
IGF_1_all	Ras signaling	MAPK11	YES	NO
IGF_1_all	Ras signaling	MAPK8IP3	YES	YES
IGF_1_all	Ras signaling	MAPK9	YES	NO
IGF_1_all	Ras signaling	MAPKAP1	YES	YES
IGF_1_all	Ras signaling	MAPT	YES	NO
IGF_1_all	Ras signaling	RAB5B	YES	YES
IGF_1_all	Ras signaling	RABEP2	YES	YES
IGF_1_all	Ras signaling	RABGAP1L	YES	NO
IGF_1_all	Ras signaling	RABGEF1	YES	NO
IGF_1_all	Ras signaling	RASIP1	YES	YES
IGF_1_all	Ras signaling	RRAS2	YES	NO
IGF_1_all	Ras signaling	SHC1	YES	YES
IGF_1_all	Ras signaling	MAP3K4	NO	YES
IGF_1_all	Ras signaling	MAP4K1	NO	YES
IGF_1_all	Ras signaling	MAPK3	NO	YES
IGF_1_all	Ras signaling	MRAS	NO	YES
IGF_1_all	Ras signaling	RAB26	NO	YES
IGF_1_all	Ras signaling	RAB3D	NO	YES
IGF_1_all	Ras signaling	RAB3IL1	NO	YES
IGF_1_all	Ras signaling	RAB7L1	NO	YES
IGF_1_all	Ras signaling	RAF1	NO	YES
IGF_1_all	Ras signaling	RASA2	NO	YES
IGF_1_all	Ras signaling	RIN2	NO	YES
Testosterone_male	Synthesis and metabolism	AKR1C3	YES	YES
Testosterone_male	Synthesis and metabolism	AKR1C4	YES	YES
Testosterone_male	Synthesis and metabolism	CYP19A1	YES	YES
Testosterone_male	Synthesis and metabolism	CYP3A7	YES	NO
Testosterone_male	Synthesis and metabolism	HSD17B1	YES	YES
Testosterone_male	Synthesis and metabolism	UGT1A4	YES	YES
Testosterone_male	Synthesis and metabolism	UGT2B17	YES	NO
Testosterone_male	Synthesis and metabolism	UGT2B11	NO	YES
Testosterone_male	Synthesis and metabolism	UGT2B7	NO	YES
Testosterone_male	Synthesis and metabolism	SRD5A2	NO	YES
Testosterone_male	Synthesis and metabolism	UGT1A1	NO	YES
Testosterone_male	Synthesis and metabolism	UGT1A10	NO	YES
Testosterone_male	Synthesis and metabolism	UGT1A2	NO	YES
Testosterone_male	Synthesis and metabolism	UGT1A3	NO	YES
Testosterone_male	Synthesis and metabolism	UGT1A5	NO	YES
Testosterone_male	Synthesis and metabolism	UGT1A6	NO	YES
Testosterone_male	Synthesis and metabolism	UGT1A7	NO	YES
Testosterone_male	Synthesis and metabolism	UGT1A8	NO	YES
Testosterone_male	Synthesis and metabolism	UGT1A9	NO	YES
Testosterone_male	Synthesis and metabolism	UGT2A3	NO	YES
Testosterone_male	Synthesis and metabolism	UGT2B10	NO	YES
Testosterone_male	Synthesis and metabolism	UGT2B15	NO	YES
Testosterone_male	Synthesis and metabolism	UGT2B28	NO	YES
Testosterone_female	Synthesis and metabolism	AKR1C3	YES	YES
Testosterone_female	Synthesis and metabolism	UGT1A4	YES	NO
Testosterone_female	Synthesis and metabolism	AKR1C1	YES	YES
Testosterone_female	Synthesis and metabolism	CYP11B1	YES	YES
Testosterone_female	Synthesis and metabolism	CYP17A1	YES	YES
Testosterone_female	Synthesis and metabolism	UGT2B11	YES	YES
Testosterone_female	Synthesis and metabolism	UGT2B7	YES	YES
Testosterone_female	Synthesis and metabolism	AKR1C2	NO	YES
Testosterone_female	Synthesis and metabolism	CYP11B2	NO	YES
Testosterone_female	Synthesis and metabolism	CYP1A2	NO	YES
Testosterone_female	Synthesis and metabolism	CYP21A2	NO	YES
Testosterone_female	Synthesis and metabolism	CYP3A4	NO	YES
Testosterone_female	Synthesis and metabolism	CYP3A5	NO	YES
Testosterone_female	Synthesis and metabolism	SOAT1	NO	YES
